# More similarity than difference: comparison of within- and between-sex variance in early adolescent brain structure

**DOI:** 10.1101/2024.08.15.608129

**Authors:** Carinna Torgerson, Kathserine Bottenhorn, Hedyeh Ahmadi, Jeiran Choupan, Megan M. Herting

## Abstract

**Background:** Adolescent neuroimaging studies of sex differences in the human brain predominantly examine mean differences between males and females. This focus on between-groups differences without probing relative distributions and similarities may contribute to both conflation and overestimation of sex differences and sexual dimorphism in the developing human brain.

**Methods:** We aimed to characterize the variance in brain macro-and micro-structure in early adolescence as it pertains to sex at birth using a large sample of 9-11 year-olds from the Adolescent Brain Cognitive Development (ABCD) Study (N=7,723). Specifically, for global and regional estimates of gray and white matter volume, cortical thickness, and white matter microstructure (i.e., fractional anisotropy and mean diffusivity), we examined: within-and between-sex variance, overlap between male and female distributions, inhomogeneity of variance via the Fligner-Killeen test, and an analysis of similarities (ANOSIM). For completeness, we examined these sex differences using both uncorrected (raw) brain estimates and residualized brain estimates after using mixed-effects modeling to account for age, pubertal development, socioeconomic status, race, ethnicity, MRI scanner manufacturer, and total brain volume, where applicable.

**Results:** The overlap between male and female distributions was universally greater than the difference (overlap coefficient range: 0.585 -0.985) and the ratio of within-sex and between-sex differences was similar (ANOSIM R range: -0.001 -0.117). All cortical and subcortical volumes showed significant inhomogeneity of variance, whereas a minority of brain regions showed significant sex differences in variance for cortical thickness, white matter volume, fractional anisotropy, and mean diffusivity. Inhomogeneity of variance was reduced after accounting for other sources of variance. Overlap coefficients were larger and ANOSIM R values were smaller for residualized outcomes, indicating greater within-and smaller between-sex differences once accounting for other covariates.

**Conclusions:** Reported sex differences in early adolescent human brain structure may be driven by disparities in variance, rather than binary, sex-based phenotypes. Contrary to the popular view of the brain as sexually dimorphic, we found more similarity than difference between sexes in all global and regional measurements of brain structure examined. This study builds upon previous findings illustrating the importance of considering variance when examining sex differences in brain structure.

**Highlights:**

- High male/female overlap is ubiquitous across all brain features in early adolescence
- Male variance exceeded female variance for global and regional brain volumes
- Between-and within-sex differences were similar in magnitude for all features

**Plain English Summary:** Brain imaging research has consistently revealed differences between males and females in the shape and size of adolescent brains. Studies usually compare the average male brain to the average female brain. However, brain structure varies greatly among individuals, even within the same sex. Without looking at both the variability within people of the same sex, and the degree of similarity between the sexes, it is unclear if separating adolescent brains into male and female categories will help us understand brain development. In this study, we looked at the overlap in brain structure among male and female youths (ages 9 to 11 years). We also compared variability between sexes and within each sex. Overall, we found that, there was more similarity than difference between male and female brains. The difference between any given male and any given female was similar to the difference between two individuals of the same sex. These findings suggest that, despite some small average differences, the brains of early adolescent males and females are more alike than different at ages 9-11 years.
