## Supplemental Tables for "More similarity than difference: comparison of within- and between-sex variance in early adolescent brain structure"

### Sheet: STable 1
Supplemental Table 1. A complete list of Regions of Interest (ROI) assessed. (L/R) denotes regions with separate ROIs for the left and right hemisphere.
Cortical ROIs		Subcortical ROIs	White Matter Tract ROIs
Gray Matter Volume, Cortical Thickness, and White Matter Volume		Gray Matter Volume	Fractional Anisotropy, Mean Diffusivity
Frontal	Parietal	Basal Ganglia	Limbic
Superior Frontal (L/R)	Superior Parietal (L/R)	Caudate (L/R)	Fornix (L/R)
Caudal Middle Frontal (L/R)	Inferior Parietal (L/R)	Putamen (L/R)	Cingulate Cingulum (L/R)
Rostral Middle Frontal (L/R)	Supramarginal (L/R)	Pallidum (L/R)	Parahippocampal Cingulum (L/R)
Pars Opercularis (L/R)	Postcentral (L/R)	Limbic	Projection
Pars Orbitalis (L/R)	Precuneus (L/R)	Amygdala (L/R)	Corticospinal/Pyramidal Tracts (L/R)
Pars Triangularis (L/R)	Occipital	Hippocampus (L/R)	Anterior Thalamic Radiations (L/R)
Lateral Orbitofrontal (L/R)	Lateral Occipital (L/R)	Thalamus (L/R)	Association
Medial Orbitofrontal (L/R)	Lingual (L/R)	Corpus Callosum	Uncinate Fasciculus (L/R)
Precentral Gyrus (L/R)	Cuneus (L/R)	Anterior CC	Superior Longitudinal Fasciculus (L/R)
Paracentral Gyrus (L/R)	Pericalcarine (L/R)	Mid Anterior CC	Inferior Longitudinal Fasciculus (L/R)
Frontal Pole (L/R)	Cingulate	Central CC	Inferior Fronto-Occipital Fasciculus (L/R)
Temporal	Rostral Anterior Cingulate (L/R)	Mid Posterior CC	Callosal
Superior Temporal (L/R)	Caudal Anterior Cingulate (L/R)	Posterior CC	Corpus Callosum
Middle Temporal (L/R)	Posterior Cingulate (L/R)	Other
Inferior Temporal (L/R)	Isthmus Cingulate (L/R)	Cerebellum Cortex (L/R)
Banks of the Superior Temporal Sulcus (L/R)	Insula	Brain Stem
Fusiform (L/R)	Insula (L/R)
Transverse Temporal (L/R)
Entorhinal (L/R)
Temporal Pole (L/R)
Parahippocampal (L/R)

### Sheet: STable 2
Supplemental Table 2. Interpretation of the ANOSIM R statistic. R-statistic represents the difference between the mean within-sex pairwise distance and the mean between-sex pairwise distance, divided by n(n-1)/4, where n is the number of possible pairwise comparisons in the dataset. (C. E. Arnold et al., 2021; Clarke & Gorley, 2001; Davis Birch et al., 2023)
R Value	Interpretation
R = -1	All within-sex rank distances > all between-sex rank distances
R = 0	Within-sex rank distances = between-sex rank distances
R < 0.1	Groups are similar
0.1 ≤ R < 0.25	Groups are similar with some differences
0.25 ≤ R < 0.5	Groups are different with some similarities
0.5 ≤ R < 0.75	Groups are different
0.75 ≤ R < 1	Groups are highly different
R = 1	All between-sex rank distances > all within-sex rank distances

### Sheet: STable 3
Supplemental Table 3. Linear mixed effect model equation to residualize other covariates from brain outcomes of interest
Model

### Sheet: STable 4 
Supplemental Table 4. Variability and a similarities in male and female adolescents for each global measure of brain structure (volume, thickness, FA, and MD).
Region of Interest	1. Unadjusted									2. Adjusted							3. Adjusted (w/o TBV)
	Male Variance	Female Variance	Variance Between Group Means	Male Coefficient of Variation	Female Coefficient of Variation	Fligner-Killeen χ2	Fligner-Killeen p-value	ANOSIM R	ANOSIM p-value	Male Variance	Female Variance	Variance Between Group Means	Fligner-Killeen χ2	Fligner Killeen p-value	ANOSIM R	ANOSIM p-value	Male Variance	Female Variance	Variance Between Group Means	Fligner-Killeen χ2	Fligner Killeen p-value	ANOSIM R	ANOSIM p-value
Total Brain Volume (mm³)	1.10005e+10	8.76222e+09	5.85389e+09	0.0830712	0.081089	42.3864	7.49091e-11	0.1726	0.001	9700000000	8400000000	3000000000	15.505	8.22908e-05	-0.001	1	N/A	N/A	N/A	N/A	N/A	N/A	N/A
Total White Matter Volume (mm³)	2125836518	1666878286	997761883	0.104578	0.103044	45.7337	1.35474e-11	0.156521	0.001	1993226007	1673142695	519890905	22.9963	1.62316e-06	-0.000895965	0.998	N/A	N/A	N/A	N/A	N/A	N/A	N/A
Whole-Brain Cortical Thickness (mm)	0.0058	0.0062	4.8e-05	0.026	0.026	1.006	0.641	0.003	0.0028	0.0048	0.0052	3.1e-05	1.944	0.4693	0.0022	0.0063	N/A	N/A	N/A	N/A	N/A	N/A	N/A
Fractional Anisotropy All Tracts	0.000419725	0.00042209	1.40927e-08	0.0406849	0.0407858	0.201281	0.653689	-0.0001	0.6738	0.000240014	0.000217843	1.41325e-06	7.04029	0.00796963	-0.0008	0.999	0.000220918	0.000243506	1.05339e-07	7.0263	0.00803209	-0.0007994	0.999
Mean Diffusivity All Tracts	0.000509462	0.000480013	1.45641e-05	0.0281487	0.0275081	4.99472	0.0254248	0.0111	0.0014	0.000399601	0.000346459	1.21962e-06	12.5402	0.000398296	0.0074	0.0017	0.000407543	0.000353054	8.14846e-06	14.4032	0.00014755	0.007727	0.001
1. Unadjusted denotes raw values from Freesurfer
2. Adjusted denotes adjusting for pubertal development, age (in months), maximum parental education, race, ethnicity, scanner manufacturer, and site. In the case of Fractional Anisotropy and Mean Diffusivity, adjustment also includes total brain volume.
3. Adjusted w/o TBV denotes adjusting for all other variables but excluding total brain volume (TBV)

### Sheet: STable 5
Supplemental Table 5. Within and between sex variability for each gray matter volume of interest
Lobe	Region of Interest	1. Unadjusted										2. Adjusted
		Left Hemisphere					Right Hemisphere					Left Hemisphere			Right Hemisphere
		Female variance (mm³)	Male variance (mm³)	Variance Between Group Means (mm³)	Female Coefficient of Variation	Male Coefficient of Variation	Female variance (mm³)	Male variance (mm³)	Variance Between Group Means (mm³)	Female Coefficient of Variation	Male Coefficient of Variation	Female variance (mm³)	Male variance (mm³)	Variance Between Group Means (mm³)	Female variance (mm³)	Male variance (mm³)	Variance Between Group Means (mm³)
Frontal	Superior Frontal	8.8245e+06	1.08142e+07	2.59472e+06	0.109588	0.11191	8.6697e+06	1.02555e+07	2.29899e+06	0.113427	0.113953	8.8245e+06	1.08142e+07	2.59472e+06	8.6697e+06	1.02555e+07	2.29899e+06
	Rostral Middle Frontal	6.10003e+06	7.70923e+06	2.30743e+06	0.126305	0.127936	7.0593e+06	8.44576e+06	2.28549e+06	0.13183	0.130366	6.10003e+06	7.70923e+06	2.30743e+06	7.0593e+06	8.44576e+06	2.28549e+06
	Caudal Middle Frontal	1.7185e+06	2.03689e+06	132563	0.1689	0.172442	1.77432e+06	2.2355e+06	150684	0.178003	0.186147	1.7185e+06	2.03689e+06	132563	1.77432e+06	2.2355e+06	150684
	Pars Opercularis	832245	1.09708e+06	62377.1	0.157819	0.170764	550238	692942	51538.9	0.154838	0.162847	832245	1.09708e+06	62377.1	550238	692942	51538.9
	Pars Orbitalis	122659	146474	24888.1	0.12393	0.125518	179236	209801	33014.7	0.128226	0.128712	122659	146474	24888.1	179236	209801	33014.7
	Pars Triangularis	515509	672249	80155.2	0.153091	0.161071	697748	885222	123476	0.156428	0.161193	515509	672249	80155.2	697748	885222	123476
	Lateral Orbitofrontal	912892	1.05749e+06	187795	0.107321	0.108069	933530	1.08123e+06	185414	0.110997	0.111645	912892	1.05749e+06	187795	933530	1.08123e+06	185414
	Medial Orbitofrontal	499024	622615	160540	0.125311	0.127187	448558	545149	134708	0.109323	0.111107	499024	622615	160540	448558	545149	134708
	Precentral	2.6015e+06	3.23669e+06	736068	0.106208	0.109702	2.77227e+06	3.32164e+06	670828	0.111157	0.11294	2.6015e+06	3.23669e+06	736068	2.77227e+06	3.32164e+06	670828
	Paracentral	276060	338711	22437.6	0.12249	0.129294	364107	438871	38456.1	0.128755	0.13346	276060	338711	22437.6	364107	438871	38456.1
	Frontal Pole	23461.9	28346.1	3057.8	0.143852	0.1473	30607.4	35473.8	3978.87	0.137466	0.138298	23461.9	28346.1	3057.8	30607.4	35473.8	3978.87
Temporal	Superior Temporal	2.74232e+06	3.38381e+06	680512	0.114187	0.117397	2.13886e+06	2.56663e+06	329245	0.107437	0.11107	2.74232e+06	3.38381e+06	680512	2.13886e+06	2.56663e+06	329245
	Middle Temporal	2.39576e+06	3.07852e+06	642815	0.122917	0.127825	2.63498e+06	3.29107e+06	745420	0.118266	0.121374	2.39576e+06	3.07852e+06	642815	2.63498e+06	3.29107e+06	745420
	Inferior Temporal	2.86015e+06	3.46639e+06	801583	0.140906	0.14032	2.58306e+06	3.07704e+06	796349	0.141165	0.138699	2.86015e+06	3.46639e+06	801583	2.58306e+06	3.07704e+06	796349
	Banks STS	268369	364260	29206.6	0.168139	0.18164	176352	233161	22325.7	0.14882	0.159199	268369	364260	29206.6	176352	233161	22325.7
	Fusiform	1.46555e+06	1.77999e+06	415734	0.119411	0.120739	1.43086e+06	1.78146e+06	525983	0.122697	0.123874	1.46555e+06	1.77999e+06	415734	1.43086e+06	1.78146e+06	525983
	Transverse Temporal	49211.5	61504.7	3427.08	0.164168	0.172936	26176.5	31313.2	1888.46	0.151664	0.156843	49211.5	61504.7	3427.08	26176.5	31313.2	1888.46
	Entorhinal	137953	221913	20135.1	0.211236	0.240468	118794	164926	11129.1	0.20637	0.223221	137953	221913	20135.1	118794	164926	11129.1
	Temporal Pole	95681.2	110735	7345.12	0.13256	0.135566	91337.7	111462	4209.95	0.126033	0.134096	95681.2	110735	7345.12	91337.7	111462	4209.95
	Parahippocampal	87299.2	100459	1485.37	0.137232	0.143578	66510.6	79136.3	1891.24	0.128906	0.136417	87299.2	100459	1485.37	66510.6	79136.3	1891.24
Parietal	Superior Parietal	4.30365e+06	5.11326e+06	511906	0.128587	0.131889	3.92928e+06	4.67089e+06	624515	0.125505	0.127795	4.30365e+06	5.11326e+06	511906	3.92928e+06	4.67089e+06	624515
	Inferior Parietal	4.3e+06	5.02471e+06	632528	0.141104	0.141688	5.5127e+06	7.01953e+06	1.78063e+06	0.132273	0.134916	4.3e+06	5.02471e+06	632528	5.5127e+06	7.01953e+06	1.78063e+06
	Supramarginal	4.26781e+06	6.08974e+06	1.28422e+06	0.15297	0.163343	2.84985e+06	3.93056e+06	608455	0.140165	0.150798	4.26781e+06	6.08974e+06	1.28422e+06	2.84985e+06	3.93056e+06	608455
	Postcentral	2.1283e+06	2.6194e+06	380548	0.128614	0.132493	2.02056e+06	2.50955e+06	333388	0.130486	0.135281	2.1283e+06	2.6194e+06	380548	2.02056e+06	2.50955e+06	333388
	Precuneus	2.03104e+06	2.41146e+06	477800	0.119827	0.120651	2.08367e+06	2.57712e+06	576720	0.118171	0.120799	2.03104e+06	2.41146e+06	477800	2.08367e+06	2.57712e+06	576720
Occipital	Lateral Occipital	2.73508e+06	3.50262e+06	821599	0.133643	0.137041	3.26468e+06	4.23146e+06	957105	0.141742	0.14557	2.73508e+06	3.50262e+06	821599	3.26468e+06	4.23146e+06	957105
	Lingual	1.04043e+06	1.26255e+06	112411	0.14525	0.149885	1.17264e+06	1.39247e+06	97262.6	0.146319	0.150477	1.04043e+06	1.26255e+06	112411	1.17264e+06	1.39247e+06	97262.6
	Cuneus	320664	413900	47438.2	0.166488	0.173443	359758	451364	52306	0.165532	0.170219	320664	413900	47438.2	359758	451364	52306
	Pericalcarine	228336	261039	7277.13	0.190396	0.194237	251826	282057	10456	0.183736	0.184674	228336	261039	7277.13	251826	282057	10456
Cingulate	Rostral Anterior Cingulate	249890	294524	36501.2	0.179179	0.177349	170475	197346	19102.1	0.190147	0.18769	249890	294524	36501.2	170475	197346	19102.1
	Caudal Anterior Cingulate	228270	273674	6712.28	0.237658	0.246042	245975	302828	10745.2	0.219297	0.228512	228270	273674	6712.28	245975	302828	10745.2
	Posterior Cingulate	275001	347696	48997.4	0.143628	0.148747	298499	365182	48376.2	0.143818	0.147034	275001	347696	48997.4	298499	365182	48376.2
	Isthmus Cingulate	177570	244311	49364.3	0.148377	0.156705	167853	212767	28809.1	0.148688	0.153988	177570	244311	49364.3	167853	212767	28809.1
Insula	Insula	775461	930611	189087	0.11246	0.114227	743551	948388	267486	0.114846	0.11819	775461	930611	189087	743551	948388	267486
1. Unadjusted denotes raw values from Freesurfer
2. Adjusted denotes adjusting for pubertal development, age (in months), maximum parental education, race, ethnicity, total brain volume, scanner manufacturer, and site.

### Sheet: STable 6
Supplemental Table 6. Within and between sex variability for each subcortical volume of interest for regions of interest A) by hemisphere and B) bilaterally
A)
Region of Interest	1. Unadjusted										2. Adjusted
	Left Hemisphere					Right Hemisphere					Left Hemisphere			Right Hemisphere
	Female variance (mm³)	Male variance (mm³)	Variance Between Group Means (mm³)	Female Coefficient of Variation	Male Coefficient of Variation	Female variance (mm³)	Male variance (mm³)	Variance Between Group Means (mm³)	Female Coefficient of Variation	Male Coefficient of Variation	Female variance (mm³)	Male variance (mm³)	Variance Between Group Means (mm³)	Female variance (mm³)	Male variance (mm³)	Variance Between Group Means (mm³)
Caudate	204251	249929	16348	0.1164	0.123	211682	259429	18994	0.1143	0.1207	144861	171582	1660	142774	167819	1996
Putamen	297210	361178	95667	0.1042	0.106	265853	331510	81813	0.0974	0.101	234647	278978	4022	0.0071	0.0076	0.0001
Pallidum	54471	63780	6147	0.1228	0.1256	39122	46876	5874	0.1124	0.1159	35397	41062	101	26961	33032	7
Amygdala	28663	37845	10879	0.1128	0.118	33284	43486	12444	0.1121	0.1168	18557	22982	249	20649	26238	176
Hippocampus	134246	155193	31355	0.0963	0.0972	138559	166106	32738	0.0944	0.0971	73959	84004	8	79666	99392	8
Thalamus	480143	612649	146609	0.0916	0.0965	415543	524051	129801	0.0888	0.0931	235003	300990	68	210714	276069	30
Cerebellum	26493118	32137208	11403003	0.0913	0.0927	26631378	32194574	12222378	0.0919	0.0929	15853057	19532692	535899	16363894	19876038	617770
B)
Region of Interest	1. Unadjusted			2. Adjusted
	Bilateral			Bilateral
	Female variance (mm³)	Male variance (mm³)	Variance Between Group Means (mm³)	Female variance (mm³)	Male variance (mm³)	Variance Between Group Means (mm³)
Brain Stem	3829670	4163369	1081910	2453028	2468812	6351
Anterior Corpus Callosum	16535	20269	746	12708	15697	165
Mid-Anterior Corpus Callosum	16231	18590	367	14484	16420	39
Central Corpus Callosum	13778	18041	37	12676	16885	67
Mid-Posterior Corpus Callosum	7623	8792	337	6451	7487	11
Posterior Corpus Callosum	15970	18289	578	13434	15327	74
1. Unadjusted denotes raw values from Freesurfer
2. Adjusted denotes adjusting for pubertal development, age (in months), maximum parental education, race, ethnicity, total brain volume, scanner manufacturer, and site.

### Sheet: STable 7
Supplemental Table 7. Within and between sex variability for each gray matter cortical thickness region of interest
		1. Unadjusted										2. Adjusted
Lobe	Region of Interest	Left Hemisphere					Right Hemisphere					Left Hemisphere			Right Hemisphere
		Female variance (mm³)	Male variance (mm³)	Variance Between Group Means (mm³)	Female Coefficient of Variation	Male Coefficient of Variation	Female variance (mm³)	Male variance (mm³)	Variance Between Group Means (mm³)	Female Coefficient of Variation	Male Coefficient of Variation	Female variance (mm³)	Male variance (mm³)	Variance Between Group Means (mm³)	Female variance (mm³)	Male variance (mm³)	Variance Between Group Means (mm³)
Frontal	Superior Frontal	0.018	0.0176	0.000247	0.0407	0.0405	0.0152	0.0152	0.000177	0.0376	0.0379	0.0137	0.0133	0.000114	0.0129	0.0127	6.9e-05
	Rostral Middle Frontal	0.0114	0.011	0.00013	0.0366	0.0357	0.0105	0.0099	0.000109	0.0352	0.034	0.0101	0.0093	5.29e-05	0.0098	0.009	4.32e-05
	Caudal Middle Frontal	0.0156	0.0158	4.37e-05	0.0406	0.0409	0.0162	0.016	5.89e-05	0.0415	0.0414	0.014	0.0137	2.08e-05	0.0147	0.014	3.52e-05
	Pars Opercularis	0.0144	0.0137	1.13e-08	0.0386	0.0377	0.0161	0.0149	2.93e-05	0.0409	0.0393	0.0133	0.0128	1e-06	0.015	0.0137	1.41e-05
	Pars Orbitalis	0.0266	0.0231	0.000136	0.0515	0.0482	0.0245	0.0212	0.000386	0.0492	0.0461	0.0261	0.0227	7.29e-05	0.0242	0.0208	0.000227
	Pars Triangularis	0.0158	0.0143	6.56e-06	0.0412	0.0393	0.0139	0.013	2.19e-06	0.0388	0.0376	0.0154	0.0138	6.31e-06	0.0135	0.0125	2e-06
	Lateral Orbitofrontal	0.0134	0.0129	6.71e-06	0.0372	0.0365	0.0137	0.0136	1.26e-06	0.0379	0.0378	0.0129	0.0125	2.56e-07	0.0128	0.013	3.03e-06
	Medial Orbitofrontal	0.0181	0.0159	7.68e-05	0.0457	0.0427	0.0171	0.0159	4.78e-06	0.0439	0.0422	0.0175	0.0153	4.48e-05	0.0159	0.0147	2.3e-06
	Precentral	0.0171	0.0185	9.91e-05	0.0439	0.0459	0.0175	0.0176	8.89e-05	0.0448	0.0451	0.0124	0.0133	5.95e-05	0.014	0.0138	4.65e-05
	Paracentral	0.0233	0.0221	0.000375	0.0512	0.0503	0.0207	0.0199	0.000133	0.0484	0.0478	0.0174	0.0165	0.000252	0.0156	0.0152	7.54e-05
	Frontal Pole	0.0544	0.0498	1.26e-05	0.0735	0.0702	0.0537	0.0496	1.04e-06	0.0737	0.0709	0.0531	0.0486	3.09e-06	0.0525	0.0487	4.59e-07
Temporal	Superior Temporal	0.018	0.0173	0.000152	0.0411	0.0405	0.016	0.0169	5.82e-05	0.0382	0.0395	0.017	0.0163	7.63e-05	0.0153	0.0164	4.27e-05
	Middle Temporal	0.0157	0.0143	1.69e-05	0.0385	0.0368	0.0139	0.0133	4.17e-06	0.0358	0.035	0.0152	0.0137	2.06e-05	0.0132	0.0127	9.18e-06
	Inferior Temporal	0.015	0.0134	9.48e-06	0.0389	0.0367	0.0146	0.0138	1.88e-07	0.0384	0.0373	0.0139	0.0126	1.12e-06	0.0137	0.013	5.81e-08
	Banks STS	0.0255	0.0245	6.91e-05	0.052	0.0512	0.0267	0.027	6.79e-07	0.0516	0.0519	0.0248	0.0239	7.79e-05	0.0257	0.0262	4.14e-06
	Fusiform	0.0108	0.0106	7e-05	0.0338	0.0337	0.0113	0.0111	3.36e-05	0.0346	0.0344	0.01	0.0099	4.9e-05	0.0103	0.0101	3.51e-05
	Transverse Temporal	0.0376	0.0388	0.00189	0.0664	0.0689	0.036	0.0392	0.00086	0.0646	0.0684	0.0365	0.0377	0.00103	0.0348	0.0382	0.000447
	Entorhinal	0.0639	0.0648	4.49e-05	0.0733	0.074	0.0765	0.0762	0.00112	0.0782	0.0791	0.0592	0.0598	6.05e-05	0.0683	0.0665	0.000607
	Temporal Pole	0.0618	0.0642	9.16e-05	0.0646	0.066	0.0606	0.0645	0.000236	0.0627	0.0651	0.0546	0.0572	8.77e-05	0.0559	0.0602	0.000154
	Parahippocampal	0.0592	0.0595	0.00194	0.0789	0.0808	0.0387	0.0399	0.00231	0.0649	0.0675	0.0551	0.0559	0.000837	0.036	0.0373	0.0012
Parietal	Superior Parietal	0.0122	0.0119	6.54e-06	0.0408	0.0402	0.0119	0.0118	5.05e-07	0.0403	0.0403	0.0105	0.0103	1.48e-07	0.0103	0.0102	3.58e-06
	Inferior Parietal	0.0106	0.0098	1.19e-05	0.035	0.0337	0.0101	0.0098	1.99e-06	0.0338	0.0333	0.01	0.0093	1.6e-05	0.0092	0.0091	6.77e-06
	Supramarginal	0.0121	0.0115	0.00013	0.0359	0.0352	0.0116	0.0113	5e-05	0.0351	0.0348	0.0117	0.011	8.9e-05	0.0109	0.0107	2.73e-05
	Postcentral	0.0187	0.0191	4.82e-05	0.0542	0.055	0.0208	0.0194	9.03e-05	0.0572	0.0556	0.0152	0.0153	4.3e-05	0.0172	0.0155	7.18e-05
	Precuneus	0.0109	0.0107	9.77e-06	0.0358	0.0353	0.0105	0.0102	3.21e-07	0.0348	0.0345	0.0099	0.0097	2.05e-06	0.0096	0.0094	1.94e-06
Occipital	Lateral Occipital	0.0137	0.0144	1.34e-05	0.0495	0.0506	0.0147	0.0146	4.45e-06	0.0497	0.0494	0.0113	0.0119	1.55e-06	0.0117	0.0118	1.44e-06
	Lingual	0.017	0.0168	8.31e-05	0.0563	0.0558	0.0166	0.0163	3.9e-05	0.0559	0.0552	0.0143	0.0145	1.83e-05	0.0146	0.0146	9.49e-06
	Cuneus	0.0219	0.0223	0.000193	0.0671	0.0672	0.0212	0.0206	8.8e-05	0.0662	0.065	0.0187	0.0193	4.75e-05	0.0175	0.0171	1.59e-05
	Pericalcarine	0.0278	0.0272	1.25e-07	0.082	0.0812	0.025	0.025	2.18e-05	0.0787	0.0785	0.0221	0.0218	5.84e-07	0.0215	0.0216	6.84e-06
Cingulate	Rostral Anterior Cingulate	0.0407	0.0353	0.00134	0.0616	0.0583	0.0407	0.0383	0.000781	0.0612	0.06	0.0366	0.0322	0.000674	0.0394	0.037	0.000394
	Caudal Anterior Cingulate	0.054	0.0502	0.000488	0.0766	0.0747	0.054	0.0487	0.000567	0.0803	0.0772	0.0511	0.0474	0.000158	0.0514	0.046	0.000189
	Posterior Cingulate	0.0193	0.0197	1.68e-05	0.0487	0.0492	0.0178	0.0162	2.59e-05	0.0468	0.0447	0.0183	0.0188	6.64e-07	0.0174	0.0157	2.23e-06
	Isthmus Cingulate	0.0265	0.0239	1.22e-05	0.0625	0.0594	0.0286	0.0246	0.000126	0.0638	0.0595	0.0258	0.023	9.2e-06	0.0282	0.024	4.47e-05
Insula	Insula	0.0183	0.0183	0.000121	0.0396	0.0394	0.0192	0.0198	7.5e-05	0.0405	0.041	0.0178	0.0178	3.44e-05	0.0183	0.019	2.36e-05
1. Unadjusted denotes raw values from Freesurfer
2. Adjusted denotes adjusting for pubertal development, age (in months), maximum parental education, race, ethnicity, scanner manufacturer, and site.

### Sheet: STable 8
Supplemental Table 8. Within and between sex variability for each white matter volume of interest
		1. Unadjusted										2. Adjusted
Lobe	Region of Interest	Left Hemisphere					Right Hemisphere					Left Hemisphere			Right Hemisphere
		Female variance (mm³)	Male variance (mm³)	Variance Between Group Means (mm³)	Female Coefficient of Variation	Male Coefficient of Variation	Female variance (mm³)	Male variance (mm³)	Variance Between Group Means (mm³)	Female Coefficient of Variation	Male Coefficient of Variation	Female variance (mm³)	Male variance (mm³)	Variance Between Group Means (mm³)	Female variance (mm³)	Male variance (mm³)	Variance Between Group Means (mm³)
Frontal	Superior Frontal	1.61557	1.79462	0.000148285	0.0130469	0.0137533	1.70672	1.87613	2.90936e-06	0.0134238	0.0140746	1.4734	1.6173	0.0058	1.4413	1.5628	0.0069
	Rostral Middle Frontal	3.17215	3.19187	0.000126614	0.0179311	0.0179896	3.71477	3.67176	9.78967e-05	0.0194357	0.0193202	1.7897	1.9145	0.000485	1.7848	1.923	0.0019
	Caudal Middle Frontal	2.16769	2.36648	0.000716694	0.0146736	0.0153374	2.22191	2.53003	8.41477e-05	0.0149919	0.0159997	1.7393	1.8936	0.0037	1.7578	1.9849	0.006
	Pars Opercularis	2.93248	2.98431	0.000361988	0.0172513	0.0173983	2.78776	3.0308	0.000844913	0.0169355	0.0176509	2.7385	2.8536	0.0019	2.5036	2.7618	0.0007
	Pars Orbitalis	11.751	11.9072	0.168153	0.0361936	0.0362117	13.8222	13.9478	0.124038	0.0390581	0.039031	7.3059	7.7211	0.0584	6.754	7.5208	0.0322
	Pars Triangularis	4.51865	4.40985	0.0025812	0.0213911	0.0211473	5.53084	5.42732	0.00179947	0.0237729	0.0235637	3.0315	3.056	0.0009	3.2617	3.4684	0.0007
	Lateral Orbitofrontal	2.54579	2.65508	0.0107054	0.0165721	0.0169499	3.63174	3.9313	8.64638e-07	0.0201338	0.0209474	2.4783	2.5873	0.0014	3.3992	3.6774	0.0001
	Medial Orbitofrontal	7.02716	7.1347	0.0611673	0.0281456	0.0284659	4.7302	4.89392	4.10716e-05	0.0228132	0.0232068	6.8047	6.8267	0.0461	3.9432	4.2054	0.0026
	Precentral	2.41921	2.54827	0.0203417	0.0156041	0.0159826	2.45863	2.80845	0.0208306	0.0158517	0.016907	1.9091	1.9627	0.0216	1.8995	2.1713	0.0216
	Paracentral	2.57649	2.8031	0.00708594	0.0163085	0.01699	2.3653	2.57122	0.0114413	0.0156518	0.0162938	2.4757	2.6682	0.0207	2.286	2.4684	0.0195
	Frontal Pole	10.4406	11.325	0.0151983	0.0339658	0.0353104	10.6597	11.5109	0.0438476	0.0342357	0.0354662	9.4927	10.4352	0.0231	9.0912	9.8483	0.0234
Temporal	Superior Temporal	3.19979	2.92008	0.00016949	0.0186683	0.0178371	3.52065	3.68382	0.00568493	0.0198321	0.0203093	2.7962	2.5872	0.0024	2.9726	3.2117	0.0131
	Middle Temporal	5.41183	4.87164	0.000529075	0.0245962	0.0233284	4.66949	4.85898	6.03062e-06	0.0229192	0.0233805	3.614	3.3103	0.0013	3.2261	3.5662	0.0027
	Inferior Temporal	4.68573	4.11295	0.0107118	0.0235121	0.0220633	4.8672	4.94163	0.0087779	0.0242408	0.024461	3.3863	3.08	0.0024	3.4129	3.6112	0.0021
	Banks STS	2.62615	2.53719	0.000822977	0.0161626	0.0158801	2.06475	2.59444	0.0107144	0.0144958	0.0162732	2.4854	2.4482	9.07e-08	2.0209	2.5294	0.0031
	Fusiform	3.41026	3.2573	0.0835378	0.0201675	0.0197984	3.45938	3.76114	0.068268	0.0204754	0.021437	2.8533	2.6725	0.0214	2.9345	3.1773	0.0202
	Transverse Temporal	4.77349	4.92333	0.189748	0.0226991	0.0232011	4.1108	4.71146	0.132592	0.0210991	0.0227098	4.5726	4.6923	0.0285	3.9524	4.6122	0.0197
	Entorhinal	8.97992	9.55594	0.172034	0.037731	0.0392119	9.57979	10.3987	0.168571	0.0391993	0.0411429	8.1615	8.7702	0.0344	8.3713	9.1865	0.0397
	Temporal Pole	10.2761	10.8951	0.000948117	0.0400957	0.0413083	9.82628	10.6952	0.0289599	0.0391149	0.0409306	9.5705	10.2155	0.0012	9.0859	9.8664	0.0057
	Parahippocampal	7.13035	7.54892	0.100362	0.0309259	0.0319867	6.7273	7.20069	0.0951147	0.0298441	0.031032	5.1593	5.484	0.0548	5.1001	5.4728	0.0589
Parietal	Superior Parietal	2.06928	2.02023	0.00416168	0.0143951	0.0142105	2.10958	2.22107	0.00101811	0.0146409	0.0150159	1.9309	1.8518	0.0066	1.937	2.0378	0.0042
	Inferior Parietal	2.88046	2.69894	0.000191236	0.0169634	0.016417	2.39401	2.42987	0.000171654	0.0156466	0.0157605	2.1016	2.0248	0.0036	1.9199	2.0703	0.004
	Supramarginal	2.76425	2.59374	0.00992267	0.0163349	0.0158012	2.39161	2.53241	0.00594799	0.0153725	0.0158014	2.3026	2.1744	0.0065	2.0759	2.246	0.0039
	Postcentral	4.00624	3.99935	0.0392992	0.0201688	0.0200946	3.74721	3.91771	0.0258952	0.0196861	0.0200825	3.2742	3.2481	0.0136	3.0219	3.2103	0.0103
	Precuneus	2.70404	2.83884	0.00291688	0.0167086	0.0171333	1.95944	2.16496	0.00479522	0.0142832	0.0150286	1.6481	1.6498	0.00021	1.3821	1.5604	0.0011
Occipital	Lateral Occipital	6.54014	6.84411	0.00141496	0.0266174	0.027244	5.45496	5.33776	0.0112087	0.0244045	0.0241787	4.5287	5.0608	9.73e-05	3.9025	4.3565	7.92e-06
	Lingual	4.65618	5.27572	0.0354659	0.0240593	0.0256863	4.39807	5.11101	0.0489148	0.0233618	0.0252723	3.6272	3.8895	0.0166	3.8148	4.2476	0.0249
	Cuneus	5.16049	5.59798	0.00236343	0.0241328	0.0251534	4.5504	4.90356	0.00070997	0.0227411	0.0236166	4.9643	5.1512	0.0072	4.3693	4.6788	0.0038
	Pericalcarine	6.03825	6.62133	0.17735	0.0268613	0.0283127	5.52564	5.42478	0.145792	0.0259795	0.0258959	5.7398	6.2367	0.0301	5.1171	5.1305	0.0295
Cingulate	Rostral Anterior Cingulate	5.80865	5.82913	0.250025	0.024579	0.0248012	6.93808	7.81086	0.209706	0.0267156	0.0285336	4.5691	4.6369	0.0041	4.7624	5.2421	9.66e-06
	Caudal Anterior Cingulate	5.70043	5.63666	0.000269289	0.023902	0.0237735	6.09197	6.11765	0.0061915	0.0248739	0.0248984	4.4079	4.4518	0.0006	4.2177	4.2152	0.0023
	Posterior Cingulate	4.06528	4.49199	0.000266974	0.0204551	0.0215069	4.36245	4.93649	0.000531875	0.0213055	0.0226564	3.2102	3.6474	0.0015	3.306	3.8164	0.000127
	Isthmus Cingulate	9.24651	9.9081	0.0290253	0.0304975	0.0316461	8.22266	9.09695	0.0249151	0.028779	0.0303384	3.7882	4.3781	0.0216	3.466	4.5106	0.0172
Insula	Insula	2.76	2.87577	0.0271851	0.0182731	0.0187003	2.82983	3.05308	0.063948	0.0187384	0.0195414	2.4418	2.5412	0.000314	2.5858	2.7717	0.0038
1. Unadjusted denotes raw values from Freesurfer
2. Adjusted denotes adjusting for pubertal development, age (in months), maximum parental education, race, ethnicity, total brain volume, scanner manufacturer, and site.

### Sheet: STable9
Supplemental Table 9. Within and between sex variability for fractional anisotropy (FA) in each white matter tract of interest A) by hemisphere and B) bilaterally
A)
	1. Unadjusted										2. Adjusted						3. Adjusted (w/o TBV)
Region of Interest	Left Hemisphere					Right Hemisphere					Left Hemisphere			Right Hemisphere			Left Hemisphere			Right Hemisphere
	Female variance (mm³)	Male variance (mm³)	Variance Between Group Means (mm³)	Female Coefficient of Variation	Male Coefficient of Variation	Female variance (mm³)	Male variance (mm³)	Variance Between Group Means (mm³)	Female Coefficient of Variation	Male Coefficient of Variation	Female variance (mm³)	Male variance (mm³)	Variance Between Group Means (mm³)	Female variance (mm³)	Male variance (mm³)	Variance Between Group Means (mm³)	Female variance (mm³)	Male variance (mm³)	Variance Between Group Means (mm³)	Female variance (mm³)	Male variance (mm³)	Variance Between Group Means (mm³)
Fornix	0.000687465	0.000656193	8.52255e-06	0.0669604	0.0647371	0.000831868	0.000816724	1.25565e-05	0.0725477	0.0709895	0.000500637	0.00048912	3.13654e-09	0.000536292	0.000542355	1.2044e-07	0.000509814	0.000498754	3.33875e-06	0.000545457	0.000552214	4.7365e-06
Cingulate Cingulum	0.00183237	0.00180313	4.3161e-05	0.0835887	0.0814413	0.00177527	0.00184537	4.02109e-05	0.089757	0.0897964	0.00146743	0.00147387	1.32738e-05	0.00148096	0.00153996	1.29647e-05	0.00146911	0.0014728	2.42318e-05	0.00148127	0.00153934	2.27581e-05
Parahippocampal Cingulum	0.00149522	0.00151741	9.89605e-06	0.0986695	0.0982832	0.00146587	0.00151029	3.94018e-06	0.0976899	0.0984535	0.00099246	0.00106617	4.88057e-07	0.00095424	0.00103661	2.29904e-06	0.0010327	0.00109967	7.1474e-06	0.000996397	0.0010632	2.57778e-06
Corticospinal Pyramidal Tracts	0.000676826	0.000683275	6.04098e-07	0.0437511	0.0438779	0.000652619	0.000681252	4.1248e-09	0.0430366	0.0439639	0.000474351	0.000490343	1.51044e-06	0.000439555	0.000472059	3.91964e-06	0.000485876	0.000502887	3.29863e-07	0.000454778	0.000487304	1.44747e-09
Anterior Thalamic Radiations	0.000750051	0.000773327	3.63608e-06	0.0633166	0.0638931	0.00070279	0.000698421	4.50255e-06	0.0641673	0.0635062	0.000476122	0.000503862	5.4702e-07	0.000475931	0.000473354	1.0638e-07	0.000477408	0.000505091	2.29199e-06	0.000480073	0.000478926	2.71973e-06
Uncinate Fasciculus	0.00084945	0.000870452	4.76306e-08	0.0631504	0.0639691	0.000803722	0.000800243	2.22055e-06	0.0639125	0.0640784	0.000592214	0.000636569	1.51886e-06	0.000500742	0.000533394	6.95253e-06	0.000596835	0.00064203	1.51971e-08	0.000507949	0.000543023	1.79517e-06
Inferior Longitudinal Fasciculus	0.000736504	0.000751683	3.2521e-06	0.0547377	0.0555849	0.000819225	0.000801323	3.39558e-06	0.0583	0.0579672	0.000615606	0.000629674	8.64423e-06	0.00059713	0.00058429	7.77979e-06	0.000638267	0.00064624	7.1434e-07	0.000611371	0.000593488	1.52761e-06
Inferior Fronto Occipital Fasciculus	0.000698337	0.000720341	1.44272e-05	0.0516646	0.0530291	0.000653344	0.000663524	1.70619e-05	0.0512972	0.0523086	0.000492449	0.000531752	1.40418e-05	0.000463823	0.000490632	1.15039e-05	0.000500307	0.000538205	7.36574e-06	0.000465336	0.000491687	9.58218e-06
B)
	Unadjusted					Adjusted			Adjusted (w/o TBV)
Region of Interest	Callosal Fibers					Callosal Fibers			Callosal Fibers
	Female variance (mm³)	Male variance (mm³)	Variance Between Group Means (mm³)	Female Coefficient of Variation	Male Coefficient of Variation	Female variance (mm³)	Male variance (mm³)	Variance Between Group Means (mm³)	Female variance (mm³)	Male variance (mm³)	Variance Between Group Means (mm³)
Forceps Major	0.00137578	0.00128029	1.99866e-06	0.0594982	0.0572128	0.000915003	0.000680537	0.000397392	0.00091502	0.000926663	9.66703e-07
Forceps Minor	0.00126969	0.00115439	1.21422e-07	0.0651771	0.0622033	0.000926734	0.00068895	0.000439589	0.000682298	0.000691493	6.36931e-07
Corpus Callosum	0.000746412	0.000721517	5.08498e-11	0.0467575	0.0459719	8.99433e-07	2.07922e-06	5.2725e-07	0.000397661	0.000439946	2.50428e-07
1. Unadjusted denotes raw values from Freesurfer
2. Adjusted denotes adjusting for pubertal development, age (in months), maximum parental education, race, ethnicity, total brain volume, scanner manufacturer, and site.
3. Adjusted w/o TBV denotes adjusting for all other variables but excluding total brain volume (TBV)

### Sheet: STable10
Supplemental Table 10. Within and between sex variability for mean diffusivity (MD) in each white matter tract of interest A) by hemisphere and B) bilaterally
A)
	1. Unadjusted										2. Adjusted						Adjusted (w/o TBV)
Region of Interest	Left Hemisphere					Right Hemisphere					Left Hemisphere			Right Hemisphere			Left Hemisphere			Right Hemisphere
	Female variance (mm³)	Male variance (mm³)	Variance Between Group Means (mm³)	Female Coefficient of Variation	Male Coefficient of Variation	Female variance (mm³)	Male variance (mm³)	Variance Between Group Means (mm³)	Female Coefficient of Variation	Male Coefficient of Variation	Female variance (mm³)	Male variance (mm³)	Variance Between Group Means (mm³)	Female variance (mm³)	Male variance (mm³)	Variance Between Group Means (mm³)	Female variance (mm³)	Male variance (mm³)	Variance Between Group Means (mm³)	Female variance (mm³)	Male variance (mm³)	Variance Between Group Means (mm³)
Fornix	0.00380526	0.00404986	9.42882e-06	0.0654444	0.0672054	0.00308006	0.00344645	6.52688e-06	0.0585564	0.0617062	0.00346263	0.00378677	1.42054e-06	0.00287902	0.00332372	4.30091e-07	0.00351759	0.00382597	6.62625e-06	0.00292288	0.00333944	5.56494e-06
Cingulate Cingulum	0.00099229	0.00104028	1.58128e-06	0.0400072	0.040871	0.000937096	0.000972768	1.45009e-06	0.0393112	0.039965	0.000878471	0.000901696	2.15875e-10	0.000726075	0.000772156	1.07846e-07	0.00087849	0.00090452	5.05225e-07	0.000726474	0.000772713	6.18643e-07
Parahippocampal Cingulum	0.0016509	0.00183301	3.146e-05	0.0481815	0.0502964	0.00171381	0.00168006	2.68426e-05	0.0487346	0.0478397	0.000993227	0.00132468	8.89557e-06	0.00104703	0.00116318	6.09994e-06	0.000992173	0.00132499	1.46347e-05	0.0010459	0.00116396	1.03154e-05
Corticospinal Pyramidal Tracts	0.000526839	0.00049122	8.0744e-07	0.0310495	0.02993	0.000474423	0.000434854	2.30486e-06	0.0293184	0.0279882	0.000324123	0.000342188	2.71928e-07	0.000277156	0.0002938	2.60332e-07	0.000323892	0.000342454	5.4143e-07	0.000277624	0.000294676	1.15485e-06
Anterior Thalamic Radiations	0.000585687	0.000631896	2.89863e-06	0.0316269	0.0327478	0.000646499	0.000657247	6.62731e-06	0.0330795	0.0331961	0.000377471	0.000452056	1.33387e-07	0.000443535	0.000499538	1.39557e-07	0.000384327	0.000458971	1.18383e-06	0.000450158	0.000504997	3.43127e-06
Uncinate Fasciculus	0.00069431	0.000719946	3.91533e-06	0.03247	0.0329504	0.000584733	0.000609316	7.90675e-06	0.0295822	0.0300515	0.000496977	0.000536647	1.93482e-07	0.000450391	0.000491457	1.12425e-06	0.000498147	0.000539093	1.69e-06	0.000451842	0.000492444	3.58317e-06
Inferior Longitudinal Fasciculus	0.000807671	0.000938568	6.63272e-05	0.0352929	0.037509	0.000723092	0.000812973	5.66714e-05	0.0332741	0.0348229	0.000663512	0.000783375	7.15508e-06	0.000650682	0.000733617	6.76264e-06	0.000682083	0.000811328	3.53071e-05	0.000666532	0.000751417	2.95415e-05
Inferior Fronto Occipital Fasciculus	0.000662134	0.000757513	4.96456e-05	0.0322371	0.0340557	0.00054296	0.000594364	4.40669e-05	0.0289288	0.0299185	0.000493306	0.000582589	5.36202e-06	0.000468287	0.00052144	4.26018e-06	0.000509479	0.000604102	2.74088e-05	0.000486243	0.000539353	2.37232e-05
B)
Region of Interest	Unadjusted					Adjusted			Adjusted (w/o TBV)
	Callosal Fibers					Callosal Fibers			Callosal Fibers
	Female Coefficient of Variation	Male Coefficient of Variation	Female variance (mm³)	Male variance (mm³)	Variance Between Group Means (mm³)	Female variance (mm³)	Male variance (mm³)	Variance Between Group Means (mm³)	Female variance (mm³)	Male variance (mm³)	Variance Between Group Means (mm³)
Forceps Major	0.0027129	0.00258845	1.64871e-06	0.0599464	0.0584331	0.00186066	0.00196925	1.33731e-07	0.00186218	0.00197235	1.73038e-06
Forceps Minor	0.00139777	0.00137299	3.58353e-06	0.0453204	0.0447715	0.0010722	0.00106087	2.46556e-07	0.00107624	0.00106521	3.10253e-06
Corpus Callosum	0.00100159	0.0010411	1.53647e-05	0.038089	0.0385755	0.000758749	0.000853093	2.11759e-06	0.000764061	0.000860499	1.00579e-05
1. Unadjusted denotes raw values from Freesurfer
2. Adjusted denotes adjusting for pubertal development, age (in months), maximum parental education, race, ethnicity, total brain volume, scanner manufacturer, and site,.
3. Adjusted w/o TBV denotes adjusting for all other variables but excluding total brain volume (TBV)
